# Engineering of *Salmonella* phages into novel antimicrobial Tailocins

**DOI:** 10.1101/2023.10.03.560654

**Authors:** Cedric Woudstra, Anders Nørgaard Sørensen, Lone Brøndsted

## Abstract

Due to the extensive use of antibiotics, the increase of infections caused by antibiotic resistant bacteria are now a global health concern. Phages have proven useful for treating bacterial infections and represent a promising alternative or complement to antibiotic treatment. Yet, other alternative exists, such as bacteria-produced non-replicative protein complexes that can kill their targeted bacteria by puncturing their membrane (Tailocins). To expand the repertoire of Tailocins available, we suggest a new approach transforming phages into Tailocins. Here we genetically engineered the virulent *Ackermannviridae* phage S117, as well as temperate phages Fels-1, -2 and Gifsy-1 and -2 targeting the food pathogen *Salmonella*, by deleting the *portal vertex* or *major capsid* gene using CRISPR-Cas9. We report the production of Tailocin particles from engineered virulent and temperate phages able to kill their native host. Our work represents a steppingstone to tape into the huge diversity of phages and transform them into versatile puncturing new antimicrobials.
