## Supplementary information Table S1 for "Engineering of *Salmonella* phages into novel antimicrobial Tailocins"

### Sheet: Table S1
Construct	Primers	Sequence
pEcgRNA	pEcgRNA-vector_F	ggaagcactgatgacagcatctaaaagttccgcgaacgcgtaaag
	pEcgRNA-vector_R	cggaataggaacttatgagctcagcc
	guide11-portal_F	cttcctgtgtaatctccgcggttttagagctagaaatagcaagttaaaataaggc
	guide11-portal_R	cgcggagattacacaggaagactagtattatacctaggactgagctagc
	LHA-portal_F	actcgagttcatgtgcagctcgtcgtttcgaagcgcttcc
	LHA_portal_R	aaacttcaacggacgatctaagtcctcaacgttttcttgtaattagtgag
	RHA_portal_F	tgaggacttagatcgtccgttgaagtttaaacctgagactatcc
	RHA_portal_R	tcatccccttttgcttatggacttcacaacgtgaaccatcagc
	pr-Arabinose-Portal_F	gctcataagttcctattccgaagaaaccaattgtccatattgcatcagac
	pr-Arabinose-Portal_R	agaagcccattccataacctgccatatggagaaacagtagagagttgcgataaaaag
	pTarget_SOE_F	ccataagcaaaaggggatgataagtttatcacc
	pTarget_SOE_R	agctgcacatgaactcgagtagg
	seq_F	gcctggtatctttatagtcctgtcgg
	seq_R	atcatagcacgatcaacggcac
S117 portal deletion	S117_portal-del_F	ccacaggtgaacacattggtcttg
	S117_portal-del_R	ctcgattttacgttgatagcccattcc
Fels1 HR	Fels1-Capsid-LHA_F	cgggtctggaatctttccggat
	Fels1-Capsid-LHA_R	gtgccgatcaattcagcgccgctttcg
	CmR_F	ggcgctgaattgatcggcacgtaagaggtt
	Cmr_R	tgtctgtgacattacgccccgccctg
	Fels1-Capsid-RHA_F	cggggcgtaatgtcacagacaactatccgaatgg
	Fels1-Capsid-RHA_R	agttccgccataaacgtggc
	Fels1_del_F	cgt aaa gag aca caa atc cag ccc
	Fels1_cmr_R	cgtaatatccagctgaacggtctgg
Fels2 HR	Fels2_capsid_LHA_F	cggcaaagcctaccttgtgg
	Fels2_capsid_LHA_R	gggttccgcgcagcaattggtcagggtgc
	Amp_F	caattgctgcgcggaacccctatttgtttatttttct
	Amp_R	ggactcaggctcatttaccaatgcttaatcagtgaggcac
	Fels2_capsid_RHA_F	ttaagcattggtaaatgagcctgagtcccgc
	Fels2_capsid_RHA_R	cgccgatggctttatgcagg
	Fels2_del_F	ggc act tta tgc cga tat cga acc
	Fels2_amp_R	ataataccgcgccacatagc
Gifsy1 HR	Gifsy1_capsid_LHA_F	cggacaaatccggtaatgcggg
	Gifsy1_capsid_LHA_R	aaacttatcatcccttacggtaaagcggcgtgact
	SmR_F	ccgctttaccgtaagggatgataagtttatcaccaccgact
	SmR_R	ccttttgggatgcttatttgccgactaccttggtga
	Gifsy1_capsid_RHA_F	gtcggcaaataagcatcccaaaaggcctgattcag
	Gifsy1_capsid_RHA_R	ggaggttattgttgctaccgttccc
	Gifsy1_del_F	cgg aca aat ccg gta atg cgg g
	Gifsy1_Smr_R	cggtcaccgtaaccagcaaatc
Gifsy2 HR	Gifsy2_capsid_LHA_F	gctagaaactacgacggcacc
	Gifsy2_capsid_LHA_R	gttctggaccagtttactgcttccctccccgcg
	Gent_F	gggaagcagtaaactggtccagaaccttgacc
	Gent_R	gcttttagtgggttaggtggcggtacttggg
	Gifsy2_capsid_RHA_F	ccgccacctaacccactaaaagcagacattaagcgatacg
	Gifsy2_capsid_RHA_R	cagactccaccactatgcagtc
	Gifsy2_del_F	ctg aca ggc caa atg cca acc
	Gifsy2_Gent_R	ctttgttttagggcgactgccc
